# Structural basis for recognition of unfolded proteins by the ER stress sensor ERN1/IRE1α

**DOI:** 10.1101/2023.06.20.545791

**Authors:** Mariska S. Simpson, Heidi De Luca, Sarah Cauthorn, Phi Luong, Namrata D. Udeshi, Tanya Svinkina, Stefanie S. Schmeider, Steven A. Carr, Michael J. Grey, Wayne I. Lencer

**Author notes:** These authors contributed equally to this work (Michael J. Grey, Wayne I. Lencer). Division of Gastroenterology, Beth Israel Deaconess Medical Center; Boston MA, 02115, United States of America;.

## Abstract

IRE1α is an endoplasmic reticulum sensor that recognizes misfolded proteins to activate the unfolded protein response (UPR). We used cholera toxin (CTx), which activates IRE1α in cells, to understand how unfolded proteins are recognized. In vitro, the A1 subunit of CTx (CTxA1) bound IRE1α lumenal domain (IRE1α_LD_). Global unfolding was not required. Instead, IRE1α_LD_ recognized a 7-residue motif within a metastable region of CTxA1 that was also found in microbial and host proteins involved in IRE1α activation. Binding mapped to a pocket on IRE1α_LD_ normally occupied by a segment of the IRE1α C-terminal flexible loop implicated in IRE1α regulation. Mutation of the recognition motif blocked CTx-induced IRE1α activation in live cells. These findings describe a mechanism for substrate recognition by IRE1α that induces the UPR.
