## Supplementary material for "Structural basis for recognition of unfolded proteins by the ER stress sensor ERN1/IRE1α": Data S1

### Sheet: Data S2 - Peptides
Peptides used for in vitro binding and competition assays
Name	Sequence	MW (Da)	Modification
CTxA I124-R141	IYGWYRVHFGVLDEQLHR	2288.58	5-FAM
CTxA' I124-R141	IGPGPRVGFGVLDEQLHR	2305.51	5-FAM
CTxA P13-Y30	PDEIKQSGGLMPRGQSEY	2350.48	5-FAM
CTxA R67-Y84	RSAHLVGQTILSGHSTYY	2348.49	5-FAM
CTxA L139-A156	LHRNRGYRDRYYSNLDIA	2640.79	5-FAM
CTxA I124-F132	IYGWYRVHF	1598.72	5-FAM
CTxA' I124-F132	IGPGPRVGF	1257.36	5-FAM
CTxA H131-L139	HFGVLDEQL	1415.46	5-FAM
CTxA' H131-L139	HGPGPDEGL	1236.2	5-FAM
IRE1a Y358-L367	YWLLIGHHETPL	1837	5-FAM
IRE1a' Y358-L367	YWLLGPGPETGL	1660.78	5-FAM
IRE1a Y358-L367	YWLLIGHHETPL	1478.7	None (used for competition assay)
IRE1a' Y358-L367	YWLLGPGPETGL	1302.48	None (used for competition assay)
LTx I124-F132	IYGWYRVNF	1575.68	5-FAM
LTx' I124-F132	IGPGPRVGF	1257.36	5-FAM
ORF8 I39-R48	IHFYSKWYIR	1770.95	5-FAM
ORF8' I39-R48	IHFGPGPYIG	1415.51	5-FAM
MOG M64-S74	MEVGWYRSPFS	1716.83	5-FAM
MOG' M64-S74	MEGPGPRSGFS	1479.53	5-FAM
IgG CH1 T38-L46	TVSWNSGAL	1292.31	5-FAM
IgG CH2 K157-V165	KFNWYVDGV	1485.56	5-FAM
IgG CH2' K157-V165	KGPGPVDGV	1183.23	5-FAM
IgG CH3 A261-Q269	AVEWESNGQ	1377.33	5-FAM
IgG VL Y32-P40	YLAWYQQKP	1554.66	5-FAM
IgG VL'Y32-P40	YGPGPQQGP	1258.25	5-FAM
MPZ	LIRYAWLRRQAA	1875.1	5-FAM
MPZ'	LIRGPGPRRGAA	1578.74	5-FAM
P16	ADPQPWRFYAPR	1861.97	5-FAM

### Sheet: Data S2 - Recombinant proteins
Name	Vector	Insert nucleotide sequence	Notes	Expressed protein sequence
GST-IRE1aLD WT	pGEX	ggatctgaaaacctgtattttcagggcggatccccgaattccAGCACAGTGACGCTTCCTGAAACCTTGTTGTTTGTGTCAACGCTGGATGGAAGTTTGCATGCTGTCAGCAAGAGGACAGGCTCAATCAAATGGACTTTAAAAGAAGATCCAGTCCTGCAGGTCCCAACACATGTGGAAGAGCCTGCCTTTCTCCCAGATCCTAATGATGGCAGCCTGTATACGCTTGGAAGCAAGAATAATGAAGGCCTGACGAAACTTCCTTTTACCATCCCAGAATTGGTGCAGGCATCCCCATGCCGAAGTTCAGATGGAATCCTCTACATGGGTAAAAAGCAGGACATCTGGTATGTTATTGACCTCCTGACCGGAGAGAAGCAGCAGACTTTGTCATCGGCC…	N-term GST tag followed by TEV protease site, human IRE1a S24-D443, EcoRI/NotI cloning sites	(GSTtag)-GSENLYFQGGSPNSSTVTLPETLLFVSTLDGSLHAVSKRTGSIKWTLKEDPVLQVPTHVEEPAFLPDPNDGSLYTLGSKNNEGLTKLPFTIPELVQASPCRSSDGILYMGKKQDIWYVIDLLTGEKQQTLSSAFADSLCPSTSLLYLGRTEYTITMYDTKTRELRWNATYFDYAASLPEDEGDYKMSHFVSNGDGLVVTVDSESGDVLWIQNYASPVVAFYVWQREGLRKVMHINVAVETLRYLTFMSGEVGRITKWKYPFPKETEAKSKLTPTLYVGKYSTSLYASPSMVHEGVAVVPRGSTLPLLEGPQTDGVTIGDKGECVITPSTDVKFDPGLKSKNKLNYLRNYWLLIGHHETPLSASTKMLERFPNNLPKHRENVIPADSEKKS…
His6-IRE1aLD WT	pET28a	agtcccatgggcagccatcatcatcatcatcacggcagcAGCACAGTGACGCTTCCTGAAACCTTGTTGTTTGTGTCAACGCTGGATGGAAGTTTGCATGCTGTCAGCAAGAGGACAGGCTCAATCAAATGGACTTTAAAAGAAGATCCAGTCCTGCAGGTCCCAACACATGTGGAAGAGCCTGCCTTTCTCCCAGATCCTAATGATGGCAGCCTGTATACGCTTGGAAGCAAGAATAATGAAGGCCTGACGAAACTTCCTTTTACCATCCCAGAATTGGTGCAGGCATCCCCATGCCGAAGTTCAGATGGAATCCTCTACATGGGTAAAAAGCAGGACATCTGGTATGTTATTGACCTCCTGACCGGAGAGAAGCAGCAGACTTTGTCATCGGCCTTT…	N-term 6x His tag, human IRE1a S24-D443, NcoI/EcoRI cloning sites; used as template for site directed mutagenesis to introduce D123P mutation	MGSHHHHHHGSSTVTLPETLLFVSTLDGSLHAVSKRTGSIKWTLKEDPVLQVPTHVEEPAFLPDPNDGSLYTLGSKNNEGLTKLPFTIPELVQASPCRSSDGILYMGKKQDIWYVIDLLTGEKQQTLSSAFADSLCPSTSLLYLGRTEYTITMYDTKTRELRWNATYFDYAASLPEDEGDYKMSHFVSNGDGLVVTVDSESGDVLWIQNYASPVVAFYVWQREGLRKVMHINVAVETLRYLTFMSGEVGRITKWKYPFPKETEAKSKLTPTLYVGKYSTSLYASPSMVHEGVAVVPRGSTLPLLEGPQTDGVTIGDKGECVITPSTDVKFDPGLKSKNKLNYLRNYWLLIGHHETPLSASTKMLERFPNNLPKHRENVIPADSEKKSFEEVINLVDQTS…
His6-CTxA1	pET28a	atgggcagcagccatcatcatcatcatcacagcagcggcctggtgccgcgcggcagccatatggaaaacctgtattttcagggcggatccAATGATGATAAGTTATATCGGGCAGATTCTAGACCTCCTGATGAAATAAAGCAGTCAGGTGGTCTTATGCCAAGAGGACAGAGTGAGTACTTTGACCGAGGTACTCAAATGAATATCAACCTTTATGATCATGCAAGAGGAACTCAGACGGGATTTGTTAGGCACGATGATGGATATGTTTCCACCTCAATTAGTTTGAGAAGTGCCCACTTAGTGGGTCAAACTATATTGTCTGGTCATTCTACTTATTATATATATGTTATAGCCACTGCACCCAACATGTTTAACGTTAATGATGTATTAGGGGCA…	N-term 6xHis tag followed by thrombin site and Tev site, Cholera toxin A1 subunit, NcoI/EcoRI cloning sites	MGSSHHHHHHSSGLVPRGSHMENLYFQGGSNDDKLYRADSRPPDEIKQSGGLMPRGQSEYFDRGTQMNINLYDHARGTQTGFVRHDDGYVSTSISLRSAHLVGQTILSGHSTYYIYVIATAPNMFNVNDVLGAYSPHPDEQEVSALGGIPYSQIYGWYRVHFGVLDEQLHRNRGYRDRYYSNLDIAPAADGYGLAGFPPEHRAWREEPWIHHAPPGCGNAPR*
CTxB	pET28a	ccATGGGCACCCCTCAAAATATTACTGATTTGTGTGCAGAATACCACAACACACAAATACATACGCTAAATGATAAGATATTTTCGTATACAGAATCTCTAGCTGGAAAAAGAGAGATGGCTATCATTACTTTTAAGAATGGTGCAACTTTTCAAGTAGAAGTACCAGGTAGTCAACATATAGATTCACAAAAAAAAGCGATTGAAAGGATGAAGGATACCCTGAGGATTGCATATCTTACTGAAGCTAAAGTCGAAAAGTTATGTGTATGGAATAATAAAACGCCTCATGCGATTGCCGCAATTAGTATGGCGAATTGaggatcc	Addgene # 141166, Cholera toxin B subunit, NcoI/BamHI cloning sites	MGTPQNITDLCAEYHNTQIHTLNDKIFSYTESLAGKREMAIITFKNGATFQVEVPGSQHIDSQKKAIERMKDTLRIAYLTEAKVEKLCVWNNKTPHAIAAISMAN*
CTx holotoxin	pBAD	ccATGGGCATGAGCTTTAAGAAAATTATCAAGGCATTTGTTATCATGGCTGCTTTGGTATCTGTTCAGGCGCATGCAAATGATGATAAGTTATATCGGGCAGATTCTAGACCTCCTGATGAAATAAAGCAGTCAGGTGGTCTTATGCCAAGAGGACAGAGTGAGTACTTTGACCGAGGTACTCAAATGAATATCAACCTTTATGATCATGCAAGAGGAACTCAGACGGGATTTGTTAGGCACGATGATGGATATGTTTCCACCTCAATTAGTTTGAGAAGTGCCCACTTAGTGGGTCAAACTATATTGTCTGGTCATTCTACTTATTATATATATGTTATAGCCACTGCACCCAACATGTTTAACGTTAATGATGTATTAGGGGCATACAGTCCTCATC…	LTIIB leader sequence (heat-labile enterotoxin signal peptide, underlined), Cholera toxin A1-A2 subunit, LTIIB leader sequence, Cholera toxin B subunit, NcoI/EcoRI cloning sites; used as templated for sited directed mutagenesis to generate CTxA Y128G and R192G mutants	CTXA:MGMSFKKIIKAFVIMAALVSVQAHANDDKLYRADSRPPDEIKQSGGLMPRGQSEYFDRGTQMNINLYDHARGTQTGFVRHDDGYVSTSISLRSAHLVGQTILSGHSTYYIYVIATAPNMFNVNDVLGAYSPHPDEQEVSALGGIPYSQIYGWYRVHFGVLDEQLHRNRGYRDRYYSNLDIAPAADGYGLAGFPPEHRAWREEPWIHHAPPGCGNAPRSSMSNTCDEKTQSLGVKFLDEYQSKVKRQIFSGYQSDIDTHNRIKDEL* CTxB:MSFKKIIKAFVIMAALVSVQAHATPQNITDLCAEYHNTQIHTLNDKIFSYTESLAGKREMAIITFKNGATFQVEVPGSQHIDSQKKAIERMKDTLRIAYLTEAKVEKLCVWNNKTPHAIAAI…
